# Proprotein convertase subtilisin kexin type 9 (PCSK9) inhibition attenuates abdominal aortic aneurysm formation via enhanced macrophage-dependent efferocytosis

**DOI:** 10.64898/2026.06.22.733861

**Authors:** Michael J. Fassler, Aravinthan Adithan, Jeff Arni C. Valisno, Jonathan R. Krebs, Chelsea Viscardi, Griffin Stinson, Gwendolyn S. Gillies, Walker R. Ueland, Dan Neal, Gang Su, Shiven Sharma, Pankaj K. Singh, Ramon Sun, Matthew Gentry, Ashish K. Sharma, Gilbert R. Upchurch

**Author notes:** **Address for Correspondence:** Ashish K. Sharma, MBBS, PhD Gilbert R. Upchurch Jr., MD, DHA Department of Surgery. University of Florida PO Box 100128, Gainesville, FL 32610.

## Abstract

Abdominal aortic aneurysms (AAAs) occur predominantly in the elderly population and currently there is no effective pharmacological therapy for mitigating AAA growth and preventing impending rupture. Proprotein subtilisin kexin type 9 (PCSK9) gene has been identified as a specific risk-locus for AAA development. However, the mechanistic and clinical role of PCSK9-mediated signaling in AAAs has not been delineated. We demonstrate that treatment with PCSK9 inhibitors, such as Evolocumab, mitigates vascular inflammation and remodeling, resulting in attenuated aneurysm growth in clinical datasets as well as experimental models of AAA and aortic rupture. Mechanistically, Evolocumab immunomodulates macrophage reprogramming to enhance clearance of apoptotic smooth muscle cells via MerTK-dependent efferocytosis that ameliorates aortic inflammation and vascular remodeling. Furthermore, Evolocumab increases the expression of oxidized phosphatidylserine species and decreases expression of lysophospholipids, succinate, and glycolytic intermediates within the aortic wall compared to untreated controls, further enhancing the pro-resolving functions of macrophages. Collectively, our data demonstrates the ability of PCSK9 inhibition to regulate macrophage-specific efferocytosis that limits AAA progression and prevents aortic rupture.
