## Supplementary Table 3 for "Proprotein convertase subtilisin kexin type 9 (PCSK9) inhibition attenuates abdominal aortic aneurysm formation via enhanced macrophage-dependent efferocytosis"

Name	Elastase_1	Elastase_2	Elastase_3	Elastase_4	Elastase_5	Elastase_6	Elastase_7	Elastase + Evolocumab_1	Elastase + Evolocumab_2	Elastase + Evolocumab_3	Elastase + Evolocumab_4	Elastase + Evolocumab_5	Elastase + Evolocumab_6	Elastase + Evolocumab_7
Label	control	control	control	control	control	control	control	experiment	experiment	experiment	experiment	experiment	experiment	experiment
LPA(16:0)	44.87121582	32.95470428	39.12772751	38.99248886	43.87839127	33.65219116	34.73930359	53.53281784	43.25035858	32.83702087	32.82085037	41.44717407	33.15442276	23.17785645		Suppl. Table 3. Lipidomic analysis of murine aortic tissue using MALDI
LPA(P-18:0)	18.47161865	10.12346363	13.56154537	15.23858547	13.8803091	13.82297707	12.86290455	18.6218071	11.56120872	13.25063896	17.82458115	14.78546143	13.7833271	12.6672802
LPA(18:1)	45.36881256	32.50663757	35.80308914	37.13428879	35.67357635	30.10997009	28.78722954	44.95660019	42.17596436	37.18886566	38.19203949	34.12667084	32.87137222	21.04766273
LPA(18:0)	215.5759888	98.68968201	130.4950256	154.4756012	173.6218567	146.7379303	143.9523773	217.5926056	156.7770538	157.6279297	175.6300812	150.7575378	136.9642792	77.10057068
LPE(16:1)	12.53066921	7.136010647	8.294922829	9.260174751	11.31371117	8.968749046	7.49388361	10.11657906	9.551814079	9.407187462	9.464911461	8.255946159	8.106329918	6.311971188
LPE(16:0)	98.78730011	37.65863419	64.38118744	75.82720947	89.69106293	68.37493896	54.40518951	107.5116577	61.03966904	66.2286911	82.65585327	76.49821472	65.95726013	39.30289459
LPA(20:4)	68.23863983	34.1542511	40.37991333	47.97396851	34.86301804	37.2002449	36.79760361	41.1974144	45.96661758	46.81733322	51.27950668	33.52501297	35.61246872	24.50308609
LPA(20:2)	5.831198692	5.640192986	5.784329414	6.074140549	6.881490707	4.863573074	5.609104633	8.978308678	5.245156765	5.560225964	5.349930763	4.581655502	6.027516842	3.744030714
LPA(20:1)	15.64307499	10.2206459	9.774773598	11.68474293	12.65564442	11.23208332	11.79983902	18.78696632	11.60707951	13.26452351	13.46848011	11.66566944	12.17209148	7.723607063
LPE(P-18:0)	13.62371445	9.054749489	8.313776016	11.73546505	16.4594326	11.5209198	10.23923206	14.4985981	9.328483582	12.75858021	13.40162945	11.43402672	8.690367699	7.455469608
LPE(18:2)	51.01955032	10.61002445	31.53033066	37.76259232	36.74572754	33.29647446	26.94849205	37.16740036	22.47613907	43.53507614	46.61852264	36.46618271	29.56512451	19.25998688
LPE(18:1)	145.8418579	35.02628708	64.2365036	77.80534363	72.45566559	64.93453979	48.68878937	91.84253693	63.24220276	91.13910675	103.2480927	71.86605835	75.50048065	46.53662872
LPE(18:0)	266.6730957	169.8942719	193.7349396	234.1440125	265.6470337	232.7957306	191.7837524	367.6762085	221.3713531	224.2669678	288.525116	255.1810913	201.0419464	130.4272919
LPA(22:6)	21.10575867	8.902591705	15.48145103	18.2424202	13.66319656	16.45336151	16.73668289	17.61465836	15.10256386	17.46584702	18.66271019	15.73951721	14.61732101	13.28235531
LPA(22:4)	20.3847084	7.13527298	13.4784441	15.42177582	12.1030941	12.69830227	13.59302807	15.15588474	12.758811	16.54281235	13.57442951	11.26668549	12.89810371	9.509408951
LPE(20:5)	23.18756676	5.292789936	9.483119965	12.30925846	14.63179588	11.94031143	10.48455811	13.76070309	8.642643929	16.34889603	16.59256363	11.06014729	11.32622147	8.313129425
LPE(20:3)	48.18425369	12.55270958	21.43740273	29.06552505	27.97769356	26.74605942	22.41296577	31.02470779	15.43935394	35.77649689	40.150177	24.91688538	24.74964523	17.69849014
LPE(20:2)	18.04480743	12.73064327	20.60674667	21.32189751	16.48690796	14.64747143	14.21534061	27.73822021	19.70508194	22.41395187	22.60406303	20.495327	16.09943199	8.572076797
LPE(20:1)	25.86398506	18.75471878	19.14041519	18.84647942	17.05666542	14.87564468	14.55370808	27.30304146	23.90694237	18.2367878	24.12421417	19.03274345	19.43655205	12.12164021
LPS(P-18:0)	55.60422897	29.69128799	35.43249893	49.26812744	63.89899445	44.23714066	44.52679825	56.5405426	46.36435699	47.76351929	54.41030502	47.95845795	38.46807861	29.47580147
LPE(20:0)	79.13156891	78.25192261	72.93244934	78.66221619	82.31729126	71.1578064	65.48048401	137.5456696	94.53482056	82.91129303	100.3505096	74.4786377	70.40490723	41.80864334
LPG(18:1)	18.23327446	14.53807735	17.2988205	18.55762672	14.74953175	13.67462349	14.62371254	16.19789886	17.65634918	16.20709801	13.63245296	15.04475403	12.8169136	11.57638931
PA(23:2)	8.396574974	7.633292675	6.848794937	7.153442383	6.535117626	8.106925964	6.280911446	8.575739861	10.06375599	6.625853539	9.380537987	7.159091949	6.870800972	4.304280281
PA(23:1+D43:D74)	9.192287445	7.809854984	6.958264351	7.478186131	5.790568352	6.766333103	5.654154301	8.139836311	12.22096539	6.871754646	9.483465195	7.797620773	6.230271339	4.872189999
LPS(18:1)	21.31632996	12.14119244	15.65093422	15.67118549	16.03150177	14.15440941	13.269063	23.25155067	18.92086983	16.24897575	16.30666161	14.90055943	14.83499622	9.550920486
LPE(22:6)	216.6838379	34.57086182	84.75437927	126.8123779	124.5819473	115.4745865	98.9208374	98.85369873	51.73230743	182.9814911	218.6365814	103.4858246	102.7441483	86.59182739
LPS(18:0)	90.32513428	48.38714218	57.39673996	64.45787811	86.62619781	69.63318634	62.99082947	97.49808502	75.51982117	52.18054199	79.39736176	68.14502716	52.16409683	33.3683815
LPE(22:5)	98.4287796	17.04184151	42.24210739	58.59283447	66.25919342	50.85969925	38.24577332	53.30583191	21.59240341	80.84724426	84.95288086	50.62743378	48.79433441	37.2472496
LPE(22:4)	199.2599182	34.96033859	89.79101563	128.7556458	110.6613235	111.4732513	93.35192871	122.2867432	53.67544937	172.5474854	214.0766754	101.4946365	102.9184799	82.04512024
LPE(22:2)	6.699906349	5.665936947	5.148948193	5.66936636	4.166844368	4.749413967	4.459820747	7.505907059	4.831180096	5.052048206	6.383198261	4.427986622	4.849020481	3.555397034
LPE(22:1)	4.24630928	3.552534342	4.126336575	4.121094704	4.239783287	3.881212234	3.856292486	4.987435341	4.593323231	4.101033211	4.562703609	4.088943005	4.304051876	3.474102259
PA(25:1)	12.81293201	10.22777462	7.755824089	9.814558983	8.376493454	8.749045372	8.894970894	11.4318428	12.3767519	8.002536774	10.63581181	9.033034325	8.523592949	5.101314068
PE(23:6)	137.7894287	30.6419735	64.81273651	91.00184631	99.43241119	86.63938141	73.97802734	80.89096069	52.00216293	136.6208191	157.8486328	95.38956451	87.92259979	68.54354095
LPE(24:5)	19.52458382	8.845765114	11.21567726	16.09403229	13.31397724	12.85061264	12.20976067	13.90476036	11.4961195	18.67782974	19.29022789	14.33752155	10.70689583	10.324296
LPG(22:6)	16.98564339	9.099966049	17.32014465	18.56484222	15.62897587	15.65674877	14.9196701	14.69147873	13.19141483	17.68689537	20.36424828	15.08038139	13.8719492	12.22394371
LPE(24:4)	26.80068207	10.26154518	14.49302578	21.51965523	19.75085258	17.79152107	16.59882736	20.48313522	10.53070831	24.25132179	27.83281136	18.8103466	16.97590637	13.48331833
LPS(22:6)	24.88990974	16.55194283	17.32735252	19.40798187	20.61599922	17.23963928	15.83270741	22.27327347	17.04053307	20.32458496	21.81733894	20.32752991	17.98158455	13.77075291
LPI(16:0)	36.26647568	30.51241112	29.75608826	31.61833572	51.27613068	38.26697159	34.07426071	39.38899994	35.07882309	29.6782093	32.41755676	33.6024437	26.82494545	23.44757843
LPI(18:1)	31.04723167	19.37500954	24.7135849	24.86732292	33.5196991	26.83879471	23.46722412	33.65752411	30.14369583	19.27899742	26.64778137	27.1703167	20.25524712	15.01146603
LPI(18:0)	170.7131042	109.5401917	131.5559387	148.8921356	364.2258911	232.0953369	197.9581299	204.8531647	190.2781677	148.0597992	205.1286926	184.8671875	114.1971817	71.28019714
LPI(20:4)	32.86095428	17.19883728	34.80760574	34.63617706	29.04013252	26.850317	23.3711338	33.40233994	35.30203629	30.03457451	34.02725983	29.59957886	23.17763901	19.81358528
PA(32:0)	77.39987946	54.62936783	54.30135727	68.82686615	59.42167282	53.91234207	51.65558624	76.58804321	63.73617172	51.4962883	60.54994965	80.27172852	52.62895203	29.9064827
PA(33:0)	20.44472504	10.24472904	13.45935249	18.94995499	16.7480526	15.1332283	14.55626488	23.16714096	13.73616409	15.57886028	19.03652573	16.40050697	15.42251873	10.88001442
PA(34:2)	40.33710861	31.43299484	38.43763733	42.60362625	27.72847939	24.35519981	24.95526123	37.30981445	44.34563065	27.98191071	28.84215546	35.21947479	26.57927895	17.43206215
PA(34:1)	90.03623199	52.97826385	64.17630005	76.61733246	68.2149353	52.65183258	49.70075989	84.26037598	76.08995819	59.7830658	68.2317276	69.5358963	53.82330704	33.32821655
PA(34:0)	36.76007462	20.26888847	28.18774414	37.92532349	29.2796936	25.11503792	24.3338623	38.66124344	27.73858452	27.02058411	33.66057968	32.48023605	24.37966347	14.48462296
PA(35:1)	18.07035065	17.00543022	14.97093201	17.70687485	12.62519836	11.19591141	12.82973289	19.86480522	22.50215721	14.067276	15.35639191	14.78845406	14.1336832	8.917358398
PA(36:4)	50.42778778	48.43103027	36.69712448	42.837677	35.86997223	26.55063438	28.02294159	33.71295929	40.02492523	33.82042313	35.16239166	32.84790802	28.76346779	18.1358757
PA(36:3)	47.04904556	36.73543549	40.28659821	47.51024628	28.13867188	27.74240112	27.92166138	41.3673172	43.92197037	35.57385635	40.55241776	36.94989014	26.59830093	20.28016853
PA(36:2)	188.4573212	74.11299133	144.7643127	171.5339508	98.09066772	115.9544754	112.8585434	168.3464508	145.8799744	122.860611	138.4360962	129.299057	109.3237915	71.20493317
LPE(34:1)	24.93013954	20.42530441	19.01074791	22.89035988	20.41811943	18.57495499	22.25851059	22.93680954	26.80543327	20.47580338	23.70057869	20.94004822	17.52739716	13.10162163
PE(O-34:1)	24.93013954	20.42530441	19.01074791	22.89035988	20.41811943	18.57495499	22.25851059	22.93680954	26.80543327	20.47580338	23.70057869	20.94004822	17.52739716	13.10162163
PE(P-34:0)	24.93013954	20.42530441	19.01074791	22.89035988	20.41811943	18.57495499	22.25851059	22.93680954	26.80543327	20.47580338	23.70057869	20.94004822	17.52739716	13.10162163
PE(34:2)	57.16172028	19.19939613	39.45134354	49.60919189	42.12547302	36.44698715	35.99329376	43.43339157	32.86604309	41.30226898	37.85447311	35.57382584	35.62481308	27.24383736
PA(37:1)	21.98344994	15.0230341	17.08117104	20.76562119	16.94905281	14.31365871	13.49211502	20.18786049	19.61317062	17.57046318	21.78178978	16.52430153	18.65104866	12.98374081
PE(34:1)	92.79927063	58.76663208	67.06518555	79.42539215	65.58828735	50.56187439	46.8851738	88.99980927	69.21226501	58.56220627	72.10837555	60.66975403	61.34307098	37.26281357
PS(31:1)	12.75755882	19.55636024	13.65708256	14.93440342	12.79661846	14.60986996	15.79322243	17.68998337	14.44691849	13.57655811	15.3903923	14.86484432	11.79779911	10.30680561
PA(38:6)	21.23013115	20.99313927	20.37070847	23.22224808	14.54609489	14.77895737	14.00153637	18.84664536	19.56201172	17.33061028	16.93893051	16.39558411	15.71377659	12.1255579
PA(38:5)	44.22686768	24.18665123	27.93688583	36.09751511	24.47292328	22.99744034	22.630476	28.64553833	32.42762375	26.85308456	32.63963699	22.88415337	26.24788475	17.7890358
PG(32:0)	24.88140678	18.44869423	18.90990829	24.81881332	17.41424942	16.56182671	16.66302109	23.05514526	18.73655701	17.22529411	21.51865578	18.26332474	17.27655602	13.38045216
PE(O-36:4)	30.54935646	15.91236305	21.06913567	25.94906616	23.65863228	18.58929253	22.39015579	27.77449226	21.22770882	26.11774826	30.04285431	21.70189095	20.10764503	15.61706543
PE(P-36:3)	30.54935646	15.91236305	21.06913567	25.94906616	23.65863228	18.58929253	22.39015579	27.77449226	21.22770882	26.11774826	30.04285431	21.70189095	20.10764503	15.61706543
PA(38:3)	114.7357559	46.67908478	66.65717316	77.4589386	64.96889496	61.29112625	60.48696518	86.4052887	80.37014771	66.35805511	80.90066528	62.62770462	63.60587692	39.62226868
PA(38:2)	31.8426609	16.98810196	21.91756248	24.17202568	15.87829685	19.02517128	17.73570061	22.66702652	23.50416565	19.21923637	21.42880058	18.49580765	17.53693199	13.04085636
PA(38:1)	18.43025589	15.177001	11.47186184	13.74179268	10.70313168	9.787192345	10.46619129	14.09573746	14.69176292	12.23607731	14.51297474	11.54038525	13.25938892	8.775278091
PE(O-36:1)	16.35005951	14.48129272	19.10642624	18.94443703	12.78571606	10.76663208	13.85396004	18.98566437	19.10211372	14.82014465	18.48801231	13.83771706	12.47559547	11.31156731
PE(P-36:0)	16.35005951	14.48129272	19.10642624	18.94443703	12.78571606	10.76663208	13.85396004	18.98566437	19.10211372	14.82014465	18.48801231	13.83771706	12.47559547	11.31156731
PE(36:4)	102.4016724	33.8110733	52.58797455	73.56464386	69.83895874	56.29779053	52.38406754	74.15141296	48.34580231	69.87786865	83.7140274	57.7579689	63.2980423	49.73451614
PE(36:3)	72.40181732	35.57064438	51.48589706	61.17039871	49.84851456	43.54916382	40.26997375	66.10739136	56.20510864	54.56633759	58.98387146	46.97970581	48.26221085	36.12655258
PE(36:1)	234.6776428	178.802887	169.0249786	179.2545624	146.4942932	124.1822739	111.155014	232.0927429	225.4373322	195.4846802	206.3467255	151.6059113	136.9410553	89.9158783
PA(40:7)	23.55973625	19.21857071	20.87307739	23.98784637	18.78717422	17.2719326	16.41288757	25.55579185	20.52402306	22.2838974	20.50004387	18.63131142	17.77134705	14.47122097
PE(P-38:6)	26.38468933	15.91050339	20.34214592	24.34850693	22.26198196	20.39150047	23.55892181	24.65971947	24.50424767	22.41976738	26.02735329	21.7862072	17.69556236	16.98307419
PE(36:0)	66.84729767	63.78667068	58.75754547	62.25989914	49.0332222	43.28369904	39.40952682	87.13471222	81.8637085	52.19530106	66.94809723	50.81716156	43.79025269	30.16208649
PA(40:6)	96.53977203	41.82674789	69.06140137	75.02068329	53.32752609	55.606884	55.84116745	62.44771194	62.02487183	66.20887756	76.33927917	57.62055969	58.88450623	46.27213287
PE(O-38:6)	68.9601059	28.15407944	40.7109375	45.67037201	46.0810585	38.44360733	36.23841095	50.5732193	48.03788376	43.6282959	60.48764038	44.92106628	38.76097488	32.39110184
PE(P-38:5)	68.9601059	28.15407944	40.7109375	45.67037201	46.0810585	38.44360733	36.23841095	50.5732193	48.03788376	43.6282959	60.48764038	44.92106628	38.76097488	32.39110184
PA(40:2)	22.69960213	13.58019733	14.8880949	16.86453438	14.24170017	14.48945713	13.89912128	20.08823586	20.50189972	17.53200722	23.86366463	15.96563721	15.61535645	10.0002203
PA(40:1)	15.33717442	13.59042168	9.483335495	11.24383354	10.16699219	10.0356226	9.156730652	14.29998589	15.75840569	15.80145836	15.64252663	10.12753296	11.22939205	8.589121819
PE(38:7)	38.62056732	25.96182823	27.84503937	31.82151794	29.85544586	28.13077164	39.73201752	33.91430664	31.48476791	33.82427979	38.35834122	28.22751045	25.44896698	21.30080414
PS(34:1)	56.83508682	33.9615097	41.92088699	48.13896942	44.99196625	34.12112427	34.95795059	59.02778625	45.51651001	39.04338455	41.91807938	37.12599182	34.92825317	24.70337296
PE(38:6)	95.15859985	27.09434509	54.24517822	72.58565521	65.26248932	55.10414505	54.4549942	62.2708168	41.3116684	73.99740601	86.35509491	55.31100082	54.34910583	49.16411209
PE(38:5)	122.3570938	32.30842209	60.47672272	86.66020966	77.91244507	63.49411011	58.0859108	75.61935425	49.12543869	84.03630829	100.9214401	62.06108856	69.27424622	59.55943298
PE(38:4)	537.4880371	123.2468109	270.0373535	359.3792114	329.9427795	300.6252441	259.2533264	339.5094299	199.0099792	427.534668	520.9086914	290.093689	305.2171936	247.2289276
PG(36:4)	34.60800552	21.75836754	29.51687431	30.77766609	22.86652565	24.15660477	22.25049019	24.52740479	29.81007957	29.67696571	29.74727249	21.86686134	24.38983727	18.00555611
PE(38:2)	110.5230179	107.7120895	120.3270721	122.3139496	65.68914032	65.27037048	63.63069534	126.4350586	148.7442322	97.47934723	99.44116211	76.30904388	67.04801178	47.22935104
PG(36:3)	50.01669312	39.20334244	41.43898392	47.43584061	37.11804199	32.46617508	29.64905167	43.34236908	54.48724365	33.52705002	40.82336044	31.82975197	31.39662361	20.5549984
PE(38:1)	47.90676117	58.02193451	45.97682953	46.16190338	30.13666534	29.84130287	27.31502533	50.97932053	74.92369843	48.37255096	45.33569336	37.1097908	34.33797455	20.8837986
PA(42:7)	25.64983368	19.60054398	23.54425621	24.63991165	18.99471664	19.15142441	18.70546722	26.11061287	25.81814194	20.80778885	20.51896477	18.13695717	19.11183929	13.93578911
PG(36:2)	55.83796692	34.13225937	39.62656403	44.53385544	35.94060516	36.92602539	35.6919632	45.50807953	49.61609268	34.27622986	45.10946274	33.98991394	33.73365402	21.28674316
PE(P-40:6)	37.56540298	26.08658028	29.28099442	31.63770485	29.0650959	27.41678238	24.87142372	35.74100113	32.8899498	27.3455677	36.84663773	29.60994911	25.82165146	22.04286385
PG(36:1)	33.84850693	23.39028358	24.90242386	28.38685608	27.58054733	24.6812973	23.8453083	29.33207703	31.77693367	29.03491211	37.50517273	26.85705948	22.34875298	18.65945053
PE(39:6)	23.98251534	21.48067284	18.91737175	20.80432892	18.77836037	17.11736679	18.99342155	20.00904846	21.43917465	17.77455521	22.61912346	18.46483994	16.9903965	15.19934273
PE(O-40:6)	24.96526718	12.56214619	18.98253822	21.25958061	20.42230034	18.36852646	18.71272659	24.77076149	18.47985268	25.27924728	29.7247982	18.81151962	19.70240021	15.99462032
PE(P-40:5)	24.96526718	12.56214619	18.98253822	21.25958061	20.42230034	18.36852646	18.71272659	24.77076149	18.47985268	25.27924728	29.7247982	18.81151962	19.70240021	15.99462032
PE(O-40:4)	22.59976959	11.32090664	15.9343977	20.01347351	14.96651554	15.71168423	16.35410118	18.85642815	15.4306345	21.0580864	24.93902016	16.52951813	15.72988987	14.23924923
PE(P-40:3)	22.59976959	11.32090664	15.9343977	20.01347351	14.96651554	15.71168423	16.35410118	18.85642815	15.4306345	21.0580864	24.93902016	16.52951813	15.72988987	14.23924923
PS(O-37:4)	47.41296005	26.60751343	32.04138184	36.38419724	30.67722702	30.44455719	25.62776375	43.85294724	38.09005356	31.81679916	35.68627548	28.6840229	28.51335526	22.38885117
PS(P-37:3)	47.41296005	26.60751343	32.04138184	36.38419724	30.67722702	30.44455719	25.62776375	43.85294724	38.09005356	31.81679916	35.68627548	28.6840229	28.51335526	22.38885117
PA(42:2)	18.65418625	11.70276451	10.28909397	12.21876049	13.92960167	11.67793846	11.11865044	12.17041683	13.74568939	16.35865784	17.94176292	10.83628273	11.20404911	8.363525391
PA(42:1)	16.40773392	10.31570053	9.099322319	10.45057106	9.804177284	8.445811272	8.918125153	11.79982185	18.8584404	19.25083733	15.57474613	9.615821838	11.05218792	7.427507401
PE(40:8)	22.9687767	22.9049778	24.98448753	24.66154671	20.14129066	16.9094696	23.1090889	24.40023041	27.34761429	19.64348602	24.14790726	19.61245155	20.35207558	17.35515404
PE(40:7)	21.97270012	26.26712036	32.42829132	36.46918869	23.53819275	22.41504097	26.85548401	24.37298965	28.73460579	20.78287315	24.63383675	26.26404572	23.51459885	23.95887756
PA(44:12)	28.74659538	20.30332756	23.09596825	25.0401535	24.02519798	21.00117874	19.72919655	27.28518677	30.18696404	25.02170372	28.00889015	24.6449852	21.97127533	16.54240227
PA(44:10)	31.60093117	29.54880714	29.43280411	28.32257652	25.00329971	26.09533882	24.7362175	29.81454659	32.72992325	27.33379555	26.45810318	27.91579437	23.85630798	16.60965347
PS(38:6)	27.00850868	19.27536011	24.06023598	27.54890633	23.68169785	19.36501503	19.43606567	29.85892868	27.73657608	19.30688667	20.98988152	20.5017395	21.00174904	17.27763367
PI(32:0)	41.44657898	32.20773697	29.61572075	36.33267212	25.6879673	24.31381607	23.83120346	37.11940384	33.65352249	23.95351219	25.53589821	26.52152061	27.62408066	15.49409676
PS(38:3)	176.0405273	55.1208992	83.49207306	104.7868271	100.6083679	94.72100067	79.08489227	119.7937851	101.5220871	94.86662292	120.6926956	89.84459686	92.00047302	54.03866577
PE(42:8)	46.36972046	23.73059273	32.6088562	36.04179764	31.37708473	31.70373726	28.51508522	43.09953308	35.66496277	29.77501678	36.60324097	30.15245247	28.52885628	18.2551136
PS(38:2)	50.03242493	27.88441086	29.38648224	33.49361038	29.69527054	29.73914528	25.52309418	40.77588654	36.33070374	29.75352669	33.90090561	29.05788612	27.18606949	19.23722267
PE(42:7)	39.47827911	28.69387054	31.00717735	31.87322044	24.02954102	28.26627159	25.52188301	32.7828331	36.97217178	28.9652195	32.67396164	25.49253082	25.5466404	19.38772202
PS(38:1)	31.75204659	24.94793701	21.53207588	22.7648983	20.12402916	21.29422951	19.5995388	29.28064156	31.61058044	25.92925072	28.88002205	21.90830803	19.58740616	18.16723061
PG(40:8)	41.20498657	23.87183952	30.41238022	33.64251709	29.85733032	30.87080765	27.88520432	29.28163338	27.90730476	38.51585388	43.88411331	32.98470306	32.65006256	23.04652214
PE(42:6)	29.89803696	24.99527168	28.38050652	28.50797272	21.19451523	23.45254898	22.69260025	29.37634468	29.01366043	27.38684654	33.30719757	21.8185997	21.58801079	16.2777729
PG(40:7)	44.07709885	25.47506142	38.33969879	38.12810516	30.37427902	30.91466904	31.6484127	40.2531662	33.11958694	37.46399689	41.82185364	32.12633896	31.84199905	23.74099541
PE(42:1)	10.24006176	10.75514984	6.50570488	7.482952595	7.984751701	6.622316837	5.861777306	8.376197815	9.512999535	11.28888416	12.47931576	6.989116669	6.768155575	5.091350079
PS(40:7)	45.56991577	24.97805023	35.22733688	38.85392761	30.54029465	31.58717346	28.30008125	38.37817383	36.22356033	30.4658165	36.2730217	29.73142242	29.70410728	19.64458656
PI(34:2)	64.93864441	38.12334442	55.41707993	60.51903915	44.98625565	44.86959076	41.0724144	69.77148438	55.82362366	46.18225098	54.32873154	46.24179459	45.87913895	27.8919239
PS(40:6)	163.4909515	49.71346664	94.67067719	116.517601	95.66281128	93.43392944	82.22647858	104.8181458	83.3049469	104.0849152	127.6083298	92.27697754	92.69953918	64.7062912
PI(34:0)	71.19787598	38.45001221	46.71561432	56.95018768	43.29068375	39.18383026	36.88218307	55.04654312	50.15447998	47.30031586	48.92709351	44.28297043	42.420784	27.88898087
PS(40:4)	193.0983582	55.1415863	97.84564972	125.0675659	105.697319	106.7814255	92.43917847	128.2458496	92.77109528	130.3965302	157.2007294	100.6878052	107.2045593	69.32615662
PS(40:1)	27.15929222	23.28255272	16.9901123	17.58564758	16.42731857	15.46115971	14.7863884	22.00263786	27.89118958	25.84784889	26.70059776	17.09383202	18.10242081	12.15843582
PS(O-41:1)	31.73586655	16.59152412	29.22074127	37.14991379	23.19322586	25.07302094	24.00016594	30.6180191	23.47397995	24.45503426	29.22419357	23.49212074	25.86535072	18.45633698
PS(P-41:0)	31.73586655	16.59152412	29.22074127	37.14991379	23.19322586	25.07302094	24.00016594	30.6180191	23.47397995	24.45503426	29.22419357	23.49212074	25.86535072	18.45633698
PS(O-41:0)	42.1944313	14.79379463	35.52504349	46.40817261	32.02550888	37.28726196	32.45094299	45.5236969	30.95851898	31.07768059	40.70973969	33.21403885	32.51799774	21.3738308
PG(41:0)	29.33228302	33.17074203	31.4109993	34.93825531	20.77220345	21.30431938	22.11895561	36.5240593	50.37114334	22.81409836	26.54829979	25.4438858	21.01758575	14.09542847
PS(42:10)	29.90012169	23.45533943	27.84744835	26.89372444	20.62888527	22.89666176	20.45551872	32.9825325	35.30630875	19.44168472	23.87900734	24.42296028	23.48591042	14.65844059
PI(36:5)	23.97241783	23.09278107	22.81300354	23.56174469	17.62203026	18.84192657	17.72610283	26.57674217	30.23880196	18.11078835	20.79558563	19.65032005	20.27357101	12.93341255
PG(P-44:8)	50.30337906	38.93091202	31.59460831	36.62353516	28.90744781	22.14863586	18.9685173	22.82834435	48.62080002	24.9908123	31.16763687	35.38809586	26.73766327	17.06188965
PS(41:0)	8.287350655	13.58431721	8.200993538	10.34283257	5.734713554	8.19285965	7.479085445	10.9658556	10.77967453	8.937428474	7.84599638	7.09104538	8.327340126	7.740157127
PI(36:2)	87.52301788	50.57395935	82.65000153	90.75973511	49.89826202	56.04506302	49.05292511	76.07926178	76.55192566	54.52824783	64.80867767	60.40612793	50.30490875	31.30301094
PI(36:1)	38.6515007	31.51224136	37.03474045	38.98862076	25.66741371	25.07224846	23.7928772	34.06371689	39.35818863	24.46273804	31.57298279	29.00514603	24.2553463	15.49742699
PG(44:12)	33.56454086	22.7150116	27.27374268	28.44617462	25.32060051	27.57569313	27.92592621	31.15373611	30.36919403	32.46868896	37.6007843	30.00009537	27.54697418	18.74115562
PI(O-38:5)	24.18509293	16.58856583	19.85803795	22.07944107	17.11330223	15.78219891	14.51080322	17.84421158	21.19504166	23.92924118	26.1308651	18.52041054	16.6326046	12.28170013
PI(P-38:4)	24.18509293	16.58856583	19.85803795	22.07944107	17.11330223	15.78219891	14.51080322	17.84421158	21.19504166	23.92924118	26.1308651	18.52041054	16.6326046	12.28170013
PI(37:4)	25.81175041	18.95903397	20.58982468	21.68198586	15.36272621	17.03355026	15.03786564	19.82050514	21.95472717	18.40913391	21.21634102	17.89139938	15.67564869	12.5826273
PS(42:1)	18.96537399	10.087883	9.070002556	10.95347214	12.29739571	10.58801937	10.49720669	13.89448452	17.87615776	22.41575241	20.92581558	9.28529644	12.55655956	7.106622219
PS(44:12)	22.07317924	18.76838112	17.28718185	17.48221016	14.48556137	15.86450577	12.8202877	22.3543911	21.79773331	17.09319687	17.85353088	16.30365372	15.31701756	9.788104057
PI(38:6)	28.13235664	20.95745087	23.64008141	23.04053116	19.73126793	17.26214218	15.59755325	21.0136528	22.67136765	19.76101875	21.43366051	17.33444405	17.56263733	13.63728333
PI(38:5)	110.5144424	45.49424362	75.76865387	81.80464172	61.3010788	55.74232483	50.14207077	69.30018616	82.72405243	82.33061218	94.12683105	61.58061981	63.17945862	45.12935638
LPIP(33:2)	17.22187233	15.14449024	14.97702885	16.41812134	13.65538597	14.53659916	12.9519577	20.49643326	19.73551559	13.29689121	18.65568733	13.5730896	14.27175713	8.868391037
PIP(O-33:2)	17.22187233	15.14449024	14.97702885	16.41812134	13.65538597	14.53659916	12.9519577	20.49643326	19.73551559	13.29689121	18.65568733	13.5730896	14.27175713	8.868391037
PIP(P-33:1)	17.22187233	15.14449024	14.97702885	16.41812134	13.65538597	14.53659916	12.9519577	20.49643326	19.73551559	13.29689121	18.65568733	13.5730896	14.27175713	8.868391037
PI(O-39:4)	50.67374802	42.8411293	41.39629745	49.5647049	35.3408165	30.44797325	32.00027084	38.57969666	58.04401016	34.40541458	44.17994308	38.04109192	34.45269394	26.88208961
PI(P-39:3)	50.67374802	42.8411293	41.39629745	49.5647049	35.3408165	30.44797325	32.00027084	38.57969666	58.04401016	34.40541458	44.17994308	38.04109192	34.45269394	26.88208961
LPIP(33:0)	17.50035286	19.35371208	14.32554531	13.86858177	12.6196909	12.56515884	11.91406822	13.26839447	17.55719757	12.43883514	13.48453808	14.18935776	11.51104736	7.641067505
PS(O-45:6)	5.866303444	10.15112209	6.618519783	6.931616306	5.0970397	4.883701801	5.538210392	6.665584564	13.07270145	15.61122513	7.731019497	6.113882542	7.02875185	4.989056587
PG(46:12)	13.48613548	17.22459793	13.75920582	14.06358147	11.3053503	11.00374126	9.722835541	14.41418648	19.06500435	11.76944828	13.25583363	11.91957378	11.69592667	7.797471523
PI(39:4)	15.60094547	20.39536095	12.91104221	13.77908707	8.939112663	10.3654213	10.78485775	14.39185524	17.14414978	11.53708935	12.11533356	12.19684505	10.34798527	8.469660759
PI(40:7)	15.86615467	14.05023861	13.20519161	13.76926613	9.997044563	10.69445133	9.94507885	15.71278286	14.23136425	12.30212593	13.16475201	13.52256203	11.6295414	7.250733376
PI(40:6)	20.12885666	12.73118305	18.67457771	21.14459229	14.10702419	14.71809483	12.3355732	14.43626213	18.08144951	14.58690166	16.86200333	15.43057537	13.95124817	9.726667404
PI(40:4)	33.09503555	17.35259056	28.15600777	29.57942772	17.82912254	22.70631027	20.27312088	24.11019897	24.22682381	23.97359085	27.38607979	21.65423393	19.12322044	15.3303175
PE(50:13)	9.313724518	11.20730305	8.303759575	9.071227074	6.504844189	7.011590004	5.867515087	8.893303871	10.9134922	7.435164452	8.234375	7.346413136	8.042067528	5.044567585
PS(49:14)	11.18810463	11.4462738	9.865210533	9.803189278	7.230099201	9.043039322	9.038788795	9.921973228	10.22893524	8.607212067	10.70463562	9.979323387	7.981105328	5.966001987
PIP(38:4)	12.84778786	12.01313591	10.38870049	11.26516724	7.967850208	9.237401962	7.341626167	13.81584549	16.78505516	7.804235935	8.495062828	9.832592964	8.754336357	5.393242836
PG(52:3)	1.482070208	1.19769311	2.20152688	1.80682826	1.390017033	1.847225785	1.837887168	2.168284178	1.877346396	0.909413815	0.978452682	1.394915819	1.467048168	2.022172689
PG(52:2)	1.422963738	1.807763219	1.667847633	1.182455659	1.070881009	1.352660775	1.459572196	1.554261923	1.617322445	1.676525235	1.852545381	1.298258662	1.269804597	1.400651217
PE(55:6)	1.975879312	0.860387683	1.726936817	1.99096489	1.077069402	1.361031532	1.953296065	1.606507897	2.142225027	1.401633859	2.053534985	1.371261716	1.64605844	2.24621129
PI(48:11)	5.764569283	5.299462795	5.215308189	5.124298096	4.484228611	4.708659172	3.865854502	5.854396343	7.113191128	4.945809841	5.052577496	4.525003433	5.037445068	3.338945627
PE(58:16)	5.314176559	9.022321701	6.075911045	5.221498013	3.785083055	3.975703239	4.550282001	5.448383808	6.485601425	4.404632568	4.086343765	4.540946007	4.599034309	3.922705412
PI(O-49:1)	4.359263897	3.800973415	4.00604105	4.198301792	2.573905468	2.517200232	2.406521559	3.360284328	4.216260433	3.415611982	3.11570406	3.525863647	3.497779131	3.417785168
PIP(44:2)	3.476974726	8.960360527	5.207579136	5.206613064	3.470872164	3.660857201	4.135955334	4.580711842	7.331522942	3.943343163	5.182601452	5.430146217	4.06120491	3.532519817
LPE(20:4)	919.9692383	128.9114532	306.0162964	442.895752	452.8320313	410.8069153	317.3473206	457.628418	203.6691132	705.5842896	809.3600464	362.6022034	389.3757324	281.4667358
PA(36:1)	352.4792175	172.5483704	170.0745697	195.0796051	197.4723969	184.739975	172.3648987	282.2003784	309.6550293	252.65979	271.3370361	195.9219513	195.9358673	115.3704681
PE(34:0)	304.2660522	322.5904846	258.3560181	286.9671936	225.3849792	200.6421814	185.0318756	426.0621643	379.2553101	233.6350098	284.0569458	251.8226624	205.6873932	128.5070343
PA(38:4)	336.0368042	114.9167633	181.8692474	217.5333862	186.3955078	156.8426819	160.3759003	216.354538	202.2756042	202.0111237	254.8678589	169.5319061	173.2677155	118.6302414
PE(36:2)	274.3226013	165.961441	221.432663	257.9981995	166.4153595	167.9375305	155.7829132	281.4576111	232.0543671	209.5369263	236.4705811	189.8587189	176.8882599	121.2956009
PA(40:4)	152.2398071	62.58607864	100.4794006	118.0859528	90.2904892	88.31324768	87.75540924	107.5071716	95.3418045	112.9256973	139.9502869	89.0349884	95.9810791	67.24950409
PA(41:3)	295.1765442	87.8553772	162.8353424	203.9029846	182.7238312	170.3276367	157.6710968	204.3260498	141.3459473	236.3318481	296.4934082	169.5313568	175.9795532	137.883667
PS(36:2)	292.9985657	90.92224121	194.612381	234.5418243	173.8418121	190.9874115	163.7569885	253.221405	175.0202484	180.4220123	219.805954	184.7054596	170.174408	110.6502304
PS(36:1)	619.8093262	207.0988922	259.566803	304.1090698	332.604248	302.2575378	252.2331848	454.0353394	423.8043823	411.3990479	470.8680725	321.9646301	311.6365356	187.346283
PE(40:6)	215.0007019	75.18798828	120.012085	150.9337311	133.4317474	130.1434937	114.6597061	156.55896	122.4531708	169.5662537	207.593338	130.8708801	125.3116989	99.83785248
PE(40:4)	247.0234375	131.8465881	178.4682922	200.5991058	145.5619507	148.7684021	140.9358978	204.3517456	197.441864	207.8274536	258.6855164	147.6336517	158.2076263	115.3838501
PS(38:4)	493.4776917	136.2567749	213.3971405	266.3531494	280.9405518	228.0549774	198.9917908	313.0235291	232.1979065	284.6043701	367.3349915	236.5800171	231.1955109	154.1560516
PA(45:9)	269.2321472	88.51667786	122.0376358	150.71315	146.4048615	127.8250885	116.2939987	167.2904663	143.2802887	160.1513672	207.5136719	131.7858429	131.8538971	84.65908813
PE(44:10)	209.4707642	70.69200897	116.4459076	146.0263214	119.3327866	121.3636703	107.7984161	147.6425323	117.0867996	144.2476196	177.0140381	118.4399338	120.9611435	79.46414185
PI(36:4)	144.1250763	77.61568451	111.1161575	121.3331299	84.18466949	84.41322327	77.59176636	112.4245453	117.0781403	94.74343109	107.8633423	87.53933716	87.66571045	55.75456238
PI(38:4)	845.6661987	278.5339661	546.9805908	597.1252441	432.1176147	441.0966187	414.41922	534.99646	552.8724365	663.8413086	764.0177612	441.1075439	456.5996704	316.7302246
