## Supplementary Table 4 for "Proprotein convertase subtilisin kexin type 9 (PCSK9) inhibition attenuates abdominal aortic aneurysm formation via enhanced macrophage-dependent efferocytosis"

Name	Elastase_1	Elastase_2	Elastase_3	Elastase_4	Elastase_5	Elastase_6	Elastase_7	Elastase + Evolocumab_1	Elastase + Evolocumab_2	Elastase + Evolocumab_3	Elastase + Evolocumab_4	Elastase + Evolocumab_5	Elastase + Evolocumab_6	Elastase + Evolocumab_7
Label	control	control	control	control	control	control	control	experiment	experiment	experiment	experiment	experiment	experiment	experiment
Ornithine	11.5138092	3.252273083	7.254790783	5.919616222	12.40175343	7.317219257	6.847235203	4.305837154	4.545137882	5.90801096	7.392696381	6.170415878	6.334545612	4.45536232		Suppl. Table 4. MALDI analysis of small metabolites in murine aortic tissue
Hypoxanthine	306.2075195	128.5376587	203.664566	210.8119507	236.4508972	259.7118835	269.479248	47.04084396	171.1355591	171.3988953	142.8818054	194.3392029	194.810257	147.8000183
Dopamine	1.95364666	0.649992585	1.798462391	1.43370378	1.882393003	2.159998894	2.65108633	1.779585004	1.697650552	2.209547281	2.367996216	1.524966717	1.997154951	1.155343533
3-methoxytyramine	0.893193364	1.18876791	0.921747863	0.726142704	0.919653833	0.808581889	0.830720425	1.049935341	0.658224165	0.704966903	0.352593184	0.805511832	0.823123038	1.019836187
DOPAC	5.308881283	6.58227396	7.064628601	7.148620129	3.424138784	6.25983572	6.586563587	1.880604386	5.261349201	5.0956707	6.033212662	5.504290104	6.31466198	5.200860977
Arginine	31.63777351	9.287891388	13.94128323	13.4850626	31.53302574	15.95158958	13.12077618	28.18919754	9.454911232	13.12353992	13.296422	12.78780651	12.23162746	10.63190556
Nacetylaspartic acid	72.45779419	81.86306763	62.63510513	55.26712418	62.81070709	56.39913177	96.41905212	47.17410278	39.14663315	63.64704132	34.7698288	44.69837952	50.82013321	63.53382111
Citrulline	21.14276886	9.570243835	15.8356266	13.87825203	19.20284843	13.85784245	15.19127274	2.569313288	9.283274651	15.76477814	14.10661697	15.3707962	12.4024601	10.47168255
HVA	2.053531885	7.254985332	3.325438976	3.953571558	4.44502449	3.952140808	4.131954193	4.342931271	3.544915676	3.882479906	3.965209484	3.855954885	4.586369514	4.11657095
Citric Acid	5421.316895	376.9588013	706.9454346	684.8369751	2485.102051	578.402771	673.0765381	3097.184326	573.5734863	756.0524292	649.0021362	780.2495728	823.7334595	641.8356934
G3P	3.43297863	1.948612571	2.455900192	2.054180145	3.216925144	2.262128115	2.211424112	1.391890526	1.631940722	1.695870876	1.311025381	1.45133388	1.757659554	1.80288434
Glycerophosphorylethanolamine	279.9370422	80.54627228	152.9632416	168.0297089	248.5583038	267.8243408	210.6743164	106.6603394	207.5323334	246.2757263	225.4623718	302.9267883	211.9949341	144.3634949
Glucose	2407.58252	778.991333	1172.180542	1174.997559	2041.132813	1264.191162	1155.484131	194.5019226	1095.056763	1074.885376	1010.858582	1434.314087	1320.758179	971.3738403
Linoleic Acid	71.76587677	67.89083862	67.85929871	72.10974884	32.11366272	37.50376892	42.1530304	66.55493927	79.64958191	62.8910141	62.43829727	48.73672485	39.37202835	28.83621407
Oleic Acid	85.28179169	93.68045044	67.72975159	71.17043304	45.26581192	41.12709808	44.27610016	78.22731781	106.0868759	62.9078331	69.483078	56.22465515	52.43315887	29.57748413
Stearic acid	96.91545105	44.89056015	65.65783691	77.02342224	66.251091	65.0286026	64.75019073	99.82241058	64.89133453	85.78456879	92.88422394	72.23139954	67.28031921	47.23750305
Docosahexaenoic acid	52.31181717	14.16853428	28.37834358	38.10859299	32.89447403	32.66572952	29.72641754	29.54133415	16.96593094	50.92505646	53.32962799	31.53957939	31.24731445	27.57501602
cAMP	5.994211197	4.144565582	5.493143559	5.300916672	5.671645164	5.925373554	5.972698212	5.117579937	5.937310696	8.084650993	7.436527252	6.575798512	5.781848431	5.214629173
Lithocholic acid	0.551683903	0.55764842	0.78523761	0.576618195	0.758819878	0.769000292	1.07210505	0.733838141	0.84344393	0.607460558	0.824034214	0.998494804	0.525753975	0.850660086
Cholesterol	0.809714735	1.174902678	0.739377201	0.826563478	0.660805106	0.830950737	1.173402905	1.151111484	0.831404865	0.636282444	0.963058114	0.978207767	1.257352948	0.727970481
Deoxycholic acid	3.021136284	4.894973278	1.51320076	2.463489056	3.74056077	2.215678453	1.779714465	2.449557304	3.758503437	2.615614176	2.53898263	2.990327835	2.526373863	4.651633263
Chenodeoxycholic acid	3.021136284	4.894973278	1.51320076	2.463489056	3.74056077	2.215678453	1.779714465	2.449557304	3.758503437	2.615614176	2.53898263	2.990327835	2.526373863	4.651633263
Ursodeoxycholic acid	3.021136284	4.894973278	1.51320076	2.463489056	3.74056077	2.215678453	1.779714465	2.449557304	3.758503437	2.615614176	2.53898263	2.990327835	2.526373863	4.651633263
Hyodeoxycholic acid	3.021136284	4.894973278	1.51320076	2.463489056	3.74056077	2.215678453	1.779714465	2.449557304	3.758503437	2.615614176	2.53898263	2.990327835	2.526373863	4.651633263
Cholic acid	2.750609875	4.709154129	2.411538601	3.117099524	2.927447319	2.826109648	2.736661673	3.591482639	2.345677853	3.425215006	3.376088142	2.252740383	3.324308157	3.390865803
ADP	37.64503479	39.08140564	45.13732529	42.24605179	42.48308182	49.41205978	27.88462067	63.25336456	60.2946167	58.18271637	61.97416306	59.85897827	39.04546356	26.40828896
GDP	17.1164856	13.72697353	22.02776718	19.44145203	13.20127869	18.99063873	11.33311176	34.39610672	25.13425827	19.55542183	24.92824173	20.33936501	15.62161255	7.629471302
CDP-ethanolamine	3.912139416	4.776060581	6.679294586	5.891100883	3.976774693	4.580132484	4.111872196	2.729119778	6.294394493	5.545403481	5.042443275	6.43852663	3.827219009	5.037793636
Glycochenodeoxycholic acid	3.132653475	3.650431395	3.018977404	3.188221931	3.108038425	2.64377284	2.515553713	4.578061581	3.848441124	3.454441309	2.549891472	2.434698582	2.333657503	1.293414593
Glycocholic acid	5.790724277	4.545112133	4.048089504	4.321063042	4.166614532	4.57965517	4.273047924	5.009944916	4.689077854	5.021080971	5.569910526	4.971809387	4.196224213	3.258578062
Taurochenodeoxycholic acid	6.170176983	4.091551781	3.93136549	4.552070618	4.781874657	4.1203022	4.113198757	3.989752769	5.870662689	7.957355499	7.412170887	4.458709717	3.248151541	3.163087368
ATP	5.188716412	2.737622976	8.731795311	5.717937946	6.26624155	8.483050346	5.525959015	8.204381943	7.01082468	8.984257698	7.721574306	7.613657951	5.123703003	3.634201765
Taurocholic acid	8.367806435	6.274610519	6.14848423	5.251579762	9.993273735	5.887543201	4.996130943	8.356554985	6.852405548	23.75251961	23.65245628	6.34533453	5.000024796	3.775293589
UDP-glucturonate	6.341471672	9.768004417	10.72968006	9.60408783	4.831852436	7.142880917	6.186780453	24.2739048	17.67778969	12.0454483	10.857584	15.20685863	9.357475281	7.448586464
Pyruvate	187.8440399	40.30064011	70.47228241	73.84069061	130.7233734	75.00128937	134.2197418	91.19514465	52.22156143	67.08505249	61.17949295	96.28340149	84.64162445	172.7326355
Lactate	538.9718018	220.7445831	300.6593323	339.6814575	422.8609619	361.7678223	353.4225769	291.3803711	198.7238922	330.7879944	397.5187073	339.3097229	364.2109375	310.6127625
Phosphoric Acid	1554.306885	1234.810059	1202.49646	1335.118286	1654.529419	1272.655396	1272.998413	475.7102356	987.9910278	1401.886475	1115.589966	1741.077515	1457.428101	1293.84021
Succinate	89.7763443	30.9817028	58.74132156	32.35879135	34.79296494	31.89805794	58.05295563	26.66386604	24.79973984	32.13254547	27.83824921	34.16906357	34.83374786	34.07475281
Taurine	4412.720215	1132.297729	2080.917236	2111.923828	2398.346191	1630.130859	1213.418091	252.0579987	1801.438232	2027.958252	1537.973511	2321.845703	2246.293701	1387.33313
Aspartate	346.500885	108.0386276	274.0230408	287.2625122	214.0612488	209.4814758	263.3752136	31.71375656	208.8650055	197.8901978	174.2394714	242.6325989	248.1654053	176.8444366
Malate	347.4775391	149.3469238	231.7440186	227.5154572	312.0509644	211.2513428	244.5617981	71.91606903	147.0497894	180.3539276	154.5596466	192.6095123	198.0400696	156.0624237
Adenine	319.5912781	145.8523254	217.3312683	225.6938019	254.5091248	271.7333679	283.0293274	58.28356552	187.0529022	181.843689	158.5601654	208.38974	210.2507477	164.2070007
O-phosphoethanolamine	348.1795044	106.0541153	266.4865112	289.5936279	247.6613617	256.2371521	223.8792114	54.7796936	219.6413574	247.169754	214.6611176	286.7147522	239.7379761	156.6105042
Glutamine	356.1958923	118.0333405	241.2692566	243.886673	230.9541168	201.8238068	213.9465179	55.4547081	253.3656769	288.8172607	267.9902954	247.9432831	276.6878052	188.2097778
Glutamate	838.5116577	256.9734802	615.3743286	639.0263672	570.736084	480.5747375	581.5037231	79.3314209	418.0703735	443.7184753	403.3631287	539.5610352	538.8834229	365.2257996
Glycerol 3-phosphate	313.5090332	102.463974	207.4291534	207.9310303	185.6485138	241.0085907	237.0184021	32.41479492	77.78845978	73.71930695	56.18362808	65.48439789	93.38964081	81.27284241
Aconitate	265.5708923	37.90161896	83.76264191	79.70792389	140.0393372	78.22167969	72.31610107	148.8852997	64.40026093	72.37581635	64.56619263	77.21366119	97.2989502	66.14503479
Ascorbic Acid	80.1301651	34.37369156	61.88400269	58.4874115	67.80686188	69.60503387	84.23992157	58.13693619	48.61739731	64.63341522	55.32746124	62.83081055	82.9504776	108.0628738
3PG	189.6882019	86.15258789	118.8893738	97.95706177	170.7244568	97.80433655	93.05286407	136.5017548	109.2995682	111.3543243	93.70080566	131.681778	140.5843658	85.02852631
G6P	283.9511414	189.3852692	270.3786316	288.4994812	292.6867981	189.4778137	175.8216705	183.9693298	278.5311279	291.9491882	278.3884277	279.2657166	176.6987915	143.8668976
Inosine	523.8950195	342.2129211	368.9568787	369.411377	480.7240295	563.7661133	540.4025879	299.7946777	521.5892944	726.5582886	688.6091919	517.9849243	422.9762573	314.0054321
Aarachidonic acid	227.9011536	58.83549118	114.2563934	146.7552338	131.8020935	115.0945129	112.3276901	140.5297089	91.89100647	193.3479309	216.6960754	119.1664886	126.8360138	93.53452301
GSH	1140.805176	639.0375366	1210.559448	1189.938843	975.3460083	1028.791382	810.3964233	208.7649689	1079.17041	1089.640991	785.7715454	1240.093994	1131.050415	747.5717163
UMP	215.3583984	162.0801239	239.197876	231.142868	192.6377411	190.8261261	201.2198639	69.33185577	218.3728485	195.8717957	153.8271637	291.0827942	237.3215485	169.5100708
AMP	603.6448364	383.5804138	779.505249	712.6274414	637.1079102	669.9501953	569.3265991	201.5784607	649.508606	456.938324	402.7928162	1088.305298	913.5927734	571.4907837
GMP	65.85574341	63.69274902	97.62664032	90.21376801	72.05808258	88.22074127	62.95875931	76.25666046	102.5469131	95.22840118	87.05913544	122.3253937	94.89265442	62.99235916
HEME	282.8691406	191.0282745	252.738266	316.6197815	421.1977844	218.723587	255.0232086	299.7662659	330.6385803	145.1236267	193.8472443	352.2365112	270.2512512	197.8237762
